# *Enterococcus faecium* genome dynamics during long-term asymptomatic patient gut colonization

**DOI:** 10.1101/550244

**Authors:** Jumamurat R. Bayjanov, Jery Baan, Malbert R.C. Rogers, Annet Troelstra, Rob J.L. Willems, Willem van Schaik

## Abstract

**Background:** *E. faecium* is a gut commensal of humans and animals. In addition, it has recently emerged as an important nosocomial pathogen through the acquisition of genetic elements that confer resistance to antibiotics and virulence. We performed a whole-genome sequencing based study on 96 multidrug-resistant *E. faecium* strains that asymptomatically colonized five patients with the aim to describe the genome dynamics of this species.

**Results:** The patients were hospitalized on multiple occasions and isolates were collected over periods ranging from 15 months to 6.5 years. Ninety-five of the sequenced isolates belonged to *E. faecium* clade A1, which was previously determined to be responsible for the vast majority of clinical infections. The clade A1 strains clustered into six clonal groups of highly similar isolates, three of which entirely consisted of isolates from a single patient. We also found evidence of concurrent colonization of patients by multiple distinct lineages and transfer of strains between patients during hospitalisation. We estimated the evolutionary rate of two clonal groups that colonized a single patient at 12.6 and 25.2 single nucleotide polymorphisms (SNPs)/genome/year. A detailed analysis of the accessory genome of one of the clonal groups revealed considerable variation due to gene gain and loss events, including the chromosomal acquisition of a 37 kbp prophage and the loss of an element containing carbohydrate metabolism-related genes. We determined the presence and location of twelve different Insertion Sequence (IS) elements, with IS*Efa5* showing a unique pattern of location in 24 of the 25 isolates, suggesting widespread IS*Efa5* excision and insertion into the genome during gut colonization.

**Conclusions:** Our findings show that the *E. faecium* genome is highly dynamic during asymptomatic colonization of the patient gut. We observe considerable genomic flexibility due to frequent horizontal gene transfer and recombination, which can contribute to the generation of genetic diversity within the species and, ultimately, can contribute to its success as a nosocomial pathogen.
