## Supplemental Table 1 for "*Enterococcus faecium* genome dynamics during long-term asymptomatic patient gut colonization"

### Sheet: allARG_presAbs_96strains_newIDs
Supplemental Table 1. Presence of antibiotic resistance genes in E. faecium genomes sequenced in this study
Isolate	aac(6')-aph(2'')	aac(6')-Im	ant(6)-Ia	aph(2'')-Ib	aph(3')-III	cat(pC233)	dfrD	dfrG	erm(B)	lnu(B)	msr(C)	tet(L)	tet(M)	VanA-A	VanH-A	VanR-A	VanR-Pt2	VanS-A	VanX-A	VanH-B	VanS-B	VanR-B	VanY-B	VanA-B
A_011109_90	0	0	1	0	1	0	0	0	1	0	1	0	0	1	1	1	1	1	1	0	0	0	0	0
A_011116_88	0	0	0	0	0	0	0	0	0	0	1	0	0	1	1	1	1	1	1	0	0	0	0	0
A_020102_73	0	0	1	0	1	0	0	0	1	0	1	0	0	1	1	1	1	1	1	0	0	0	0	0
A_020108_74	0	0	1	0	1	0	0	0	1	0	1	0	0	1	1	1	1	1	1	0	0	0	0	0
A_020702_77	0	0	1	0	1	0	0	0	1	0	1	0	0	1	1	1	1	1	1	0	0	0	0	0
A_020702_78	0	0	1	0	1	0	0	0	1	0	1	0	0	1	1	1	1	1	1	0	0	0	0	0
A_020709_80	0	0	1	0	1	0	0	0	0	0	1	0	0	1	1	1	1	1	1	0	0	0	0	0
A_020709_82	0	0	1	0	1	0	0	0	1	0	1	0	0	1	1	1	1	1	1	0	0	0	0	0
A_020711_81	0	0	1	0	1	0	0	0	1	0	1	0	0	1	1	1	1	1	1	0	0	0	0	0
A_020716_83	0	0	1	0	1	0	0	0	1	0	1	0	0	1	1	1	1	1	1	0	0	0	0	0
A_020717_84	0	0	1	0	1	0	0	0	1	0	1	0	0	1	1	1	1	1	1	0	0	0	0	0
A_020723_85	0	0	1	0	1	0	0	0	1	0	1	0	0	1	1	1	1	1	1	0	0	0	0	0
A_020723_89	0	0	0	0	0	0	0	0	0	0	1	0	0	1	1	1	1	1	1	0	0	0	0	0
A_021104_95	0	0	0	0	0	0	0	0	0	0	1	0	0	1	1	1	1	1	1	0	0	0	0	0
A_021106_94	0	0	1	0	1	0	0	0	1	0	1	0	0	1	1	1	1	1	1	0	0	0	0	0
A_021106_96	0	0	1	0	1	0	0	0	1	0	1	0	0	1	1	1	1	1	1	0	0	0	0	0
A_021209_93	0	0	1	0	1	0	0	0	1	0	1	0	0	1	1	1	1	1	1	0	0	0	0	0
A_021210_92	0	0	1	0	1	0	0	0	1	0	1	0	0	1	1	1	1	1	1	0	0	0	0	0
A_021211_91	0	0	1	0	1	0	0	0	1	0	1	0	0	1	1	1	1	1	1	0	0	0	0	0
A_030114_86	0	0	1	0	1	0	0	0	1	0	1	0	0	1	1	1	1	1	1	0	0	0	0	0
A_030114_87	0	0	0	0	0	0	0	0	0	0	1	0	0	1	1	1	1	1	1	0	0	0	0	0
A_030115_79	0	0	0	0	1	0	0	0	0	0	1	0	0	1	1	1	1	1	1	0	0	0	0	0
A_030217_75	0	0	0	0	0	0	0	0	0	0	1	0	0	1	1	1	1	1	1	0	0	0	0	0
A_030219_76	0	0	1	0	0	0	0	0	1	0	1	0	0	1	1	1	1	1	1	0	0	0	0	0
A_030220_72	0	0	1	0	1	0	0	0	1	0	1	0	0	1	1	1	1	1	1	0	0	0	0	0
B_070627_70	1	0	1	0	1	1	0	0	1	0	1	0	0	0	0	0	0	0	0	1	1	1	1	1
B_070627_71	1	0	1	0	1	1	0	0	1	0	1	0	0	0	0	0	0	0	0	1	1	1	1	1
B_070702_69	1	0	1	0	1	1	0	0	1	0	1	0	0	0	0	0	0	0	0	1	1	1	1	1
B_070705_68	1	0	1	0	1	0	0	0	1	1	1	0	0	0	0	0	0	0	0	0	0	0	0	0
B_070712_67	1	0	1	0	1	0	0	0	1	1	1	0	0	0	0	0	0	0	0	0	0	0	0	0
B_070806_66	1	0	1	0	1	1	0	0	1	0	1	0	0	0	0	0	0	0	0	1	1	1	1	1
B_070813_65	1	0	1	0	1	1	0	0	1	0	1	0	0	0	0	0	0	0	0	1	1	1	1	1
B_070816_64	1	0	1	0	1	1	0	0	1	0	1	0	0	0	0	0	0	0	0	1	1	1	1	1
B_070823_63	0	0	1	0	1	1	0	0	1	0	1	0	0	0	0	0	0	0	0	1	1	1	1	1
B_070827_62	1	0	1	0	1	1	0	0	1	0	1	0	0	0	0	0	0	0	0	1	1	1	1	1
B_070903_61	1	0	1	0	1	0	0	0	1	1	1	0	0	0	0	0	0	0	0	0	0	0	0	0
B_070906_60	1	0	1	0	1	0	0	0	1	1	1	0	0	0	0	0	0	0	0	0	0	0	0	0
B_070910_59	1	0	1	0	1	0	0	0	1	1	1	0	0	0	0	0	0	0	0	0	0	0	0	0
B_070913_58	1	0	1	0	1	1	0	0	1	0	1	0	0	0	0	0	0	0	0	1	1	1	1	1
B_070917_57	1	0	1	0	1	1	0	0	1	0	1	0	0	0	0	0	0	0	0	1	1	1	1	1
B_071108_56	1	0	1	0	1	0	0	0	1	0	1	0	0	0	0	0	0	0	0	0	0	0	0	0
B_071112_55	1	0	1	0	1	0	0	0	1	0	1	0	0	0	0	0	0	0	0	0	0	0	0	0
B_080304_54	1	0	1	0	1	1	0	0	1	0	1	0	0	0	0	0	0	0	0	1	1	1	1	1
B_080411_53	1	0	1	0	0	1	0	0	1	0	1	0	0	0	0	0	0	0	0	1	1	1	1	1
B_080617_52	1	0	1	0	1	0	0	0	1	1	1	1	0	0	0	0	0	0	0	0	0	0	0	0
C_010706_51	0	0	1	0	1	0	0	1	1	0	1	0	0	1	1	1	1	1	1	0	0	0	0	0
C_010720_50	0	0	1	0	1	0	0	1	1	0	1	0	0	1	1	1	1	1	1	0	0	0	0	0
C_040220_49	0	1	0	1	0	0	0	0	0	0	1	0	1	0	0	0	0	0	0	1	1	1	1	1
C_050730_48	1	0	1	0	1	0	1	0	1	0	1	0	0	0	0	0	0	0	0	0	0	0	0	0
C_051109_47	0	0	0	0	0	0	0	0	0	0	1	0	1	0	0	0	0	0	0	0	0	0	0	0
C_051110_46	0	0	0	0	0	0	0	0	0	0	1	0	1	0	0	0	0	0	0	0	0	0	0	0
C_070721_45	0	0	1	0	1	0	0	0	1	0	1	1	0	0	0	0	0	0	0	0	0	0	0	0
C_070908_44	0	0	1	0	1	0	0	0	1	1	1	0	0	0	0	0	0	0	0	0	0	0	0	0
C_070913_43	0	0	1	0	1	0	0	0	1	1	1	0	0	0	0	0	0	0	0	0	0	0	0	0
C_070917_42	0	0	1	0	1	0	0	0	1	1	1	0	0	0	0	0	0	0	0	0	0	0	0	0
C_070920_41	0	0	1	0	1	0	0	0	1	1	1	0	0	0	0	0	0	0	0	0	0	0	0	0
C_071220_40	0	0	1	0	1	0	0	0	1	1	1	0	0	0	0	0	0	0	0	0	0	0	0	0
C_071224_38	0	0	1	0	1	0	0	0	1	0	1	1	0	0	0	0	0	0	0	0	0	0	0	0
C_071227_39	0	0	1	0	1	0	0	0	1	0	1	1	0	0	0	0	0	0	0	0	0	0	0	0
C_080121_37	0	0	1	0	1	0	0	0	1	0	1	1	0	0	0	0	0	0	0	0	0	0	0	0
C_080124_36	0	0	1	0	1	0	0	0	1	1	1	0	0	0	0	0	0	0	0	0	0	0	0	0
D_021211_33	0	0	1	0	1	0	0	1	1	0	1	0	0	1	1	1	1	1	1	0	0	0	0	0
D_021211_34	0	0	1	0	1	0	0	1	0	0	1	0	0	1	1	1	1	1	1	0	0	0	0	0
D_021211_35	0	0	1	0	1	0	0	1	0	0	1	0	0	1	1	1	1	1	1	0	0	0	0	0
D_031016_30	0	0	1	0	1	0	0	1	1	0	1	0	0	1	1	1	1	1	1	0	0	0	0	0
D_031017_31	0	1	0	1	0	0	0	1	0	0	1	0	1	0	0	0	0	0	0	1	1	1	1	1
D_031017_32	0	0	1	0	1	0	0	1	1	0	1	0	0	1	1	1	1	1	1	0	0	0	0	0
D_031106_29	0	1	1	1	1	0	0	1	1	0	1	0	1	0	0	0	0	0	0	1	1	1	1	1
D_040204_23	0	0	1	0	1	0	0	1	1	0	1	0	1	0	0	0	0	0	0	1	1	1	1	1
D_040204_24	0	0	1	0	1	0	0	1	1	0	1	0	0	1	1	1	1	1	1	0	0	0	0	0
D_040204_25	0	1	1	1	1	0	0	1	1	0	1	0	1	0	0	0	0	0	0	1	1	1	1	1
D_040210_22	0	0	1	0	1	0	0	1	1	0	1	0	0	1	1	1	1	1	1	0	0	0	0	0
D_040419_28	0	0	1	0	1	0	0	1	1	0	1	0	0	1	1	1	1	1	1	0	0	0	0	0
D_040614_27	0	0	1	0	1	0	0	1	1	0	1	0	0	1	1	1	1	1	1	0	0	0	0	0
D_040615_26	0	0	1	0	1	0	0	1	1	0	1	0	0	1	1	1	1	1	1	0	0	0	0	0
D_050209_20	0	0	1	0	0	0	0	1	1	0	1	0	0	1	1	1	1	1	1	0	0	0	0	0
D_050221_21	0	0	1	0	1	0	0	1	1	0	1	1	0	0	0	0	0	0	0	0	0	0	0	0
D_050524_19	0	0	1	0	1	0	0	1	1	0	1	0	0	0	0	0	0	0	0	0	0	0	0	0
E_031120_18	0	1	1	1	1	0	0	1	1	0	1	0	1	0	0	0	0	0	0	1	1	1	1	1
E_031211_15	0	1	1	1	1	0	0	1	1	0	1	0	1	0	0	0	0	0	0	1	1	1	1	1
E_031211_16	0	1	1	1	1	0	0	1	0	0	1	0	1	0	0	0	0	0	0	1	1	1	1	1
E_031211_17	0	1	1	1	1	0	0	1	1	0	1	0	1	0	0	0	0	0	0	1	1	1	1	1
E_040701_14	0	0	1	0	1	0	0	1	1	0	1	0	0	0	0	0	0	0	0	0	0	0	0	0
E_040904_13	0	0	0	0	0	0	0	1	0	0	1	0	0	0	0	0	0	0	0	0	0	0	0	0
E_050421_12	0	0	0	0	0	0	0	0	0	0	1	1	0	0	0	0	0	0	0	0	0	0	0	0
E_051205_10	0	0	0	0	0	0	0	1	0	0	1	0	0	0	0	0	0	0	0	0	0	0	0	0
E_051205_11	0	0	0	0	0	0	0	1	0	0	1	0	0	0	0	0	0	0	0	0	0	0	0	0
E_051209_09	1	0	1	0	1	0	0	0	1	1	1	0	0	0	0	0	0	0	0	0	0	0	0	0
E_070827_08	1	0	1	0	1	0	0	0	1	1	1	0	0	0	0	0	0	0	0	0	0	0	0	0
E_070910_07	0	0	1	0	1	0	0	0	1	0	1	1	0	0	0	0	0	0	0	0	0	0	0	0
E_070917_06	0	0	1	0	1	0	0	0	1	0	1	1	0	0	0	0	0	0	0	0	0	0	0	0
E_070920_05	0	0	1	0	1	0	0	0	1	0	1	1	0	0	0	0	0	0	0	0	0	0	0	0
E_070927_04	1	0	1	0	1	0	0	0	1	1	1	0	0	0	0	0	0	0	0	0	0	0	0	0
E_071004_03	0	0	1	0	1	0	0	0	1	0	1	1	0	0	0	0	0	0	0	0	0	0	0	0
E_071009_02	1	0	1	0	1	0	0	0	1	1	1	0	0	0	0	0	0	0	0	0	0	0	0	0
E_071011_01	1	0	1	0	1	0	0	0	1	1	1	0	0	0	0	0	0	0	0	0	0	0	0	0
Presence (1, green) or absence (0, red) of antibiotic resistance genes was determined using Abricate.

### Sheet: Sheet1
A_011109_90	0	0	1	0	1	0	0	0	1	0	1	0	0	1	1	1	1	1	1	0	0	0	0	0
A_011116_88	0	0	0	0	0	0	0	0	0	0	1	0	0	1	1	1	1	1	1	0	0	0	0	0
A_020102_73	0	0	1	0	1	0	0	0	1	0	1	0	0	1	1	1	1	1	1	0	0	0	0	0
A_020108_74	0	0	1	0	1	0	0	0	1	0	1	0	0	1	1	1	1	1	1	0	0	0	0	0
A_020702_77	0	0	1	0	1	0	0	0	1	0	1	0	0	1	1	1	1	1	1	0	0	0	0	0
A_020702_78	0	0	1	0	1	0	0	0	1	0	1	0	0	1	1	1	1	1	1	0	0	0	0	0
A_020709_80	0	0	1	0	1	0	0	0	0	0	1	0	0	1	1	1	1	1	1	0	0	0	0	0
A_020709_82	0	0	1	0	1	0	0	0	1	0	1	0	0	1	1	1	1	1	1	0	0	0	0	0
A_020711_81	0	0	1	0	1	0	0	0	1	0	1	0	0	1	1	1	1	1	1	0	0	0	0	0
A_020716_83	0	0	1	0	1	0	0	0	1	0	1	0	0	1	1	1	1	1	1	0	0	0	0	0
A_020717_84	0	0	1	0	1	0	0	0	1	0	1	0	0	1	1	1	1	1	1	0	0	0	0	0
A_020723_85	0	0	1	0	1	0	0	0	1	0	1	0	0	1	1	1	1	1	1	0	0	0	0	0
A_020723_89	0	0	0	0	0	0	0	0	0	0	1	0	0	1	1	1	1	1	1	0	0	0	0	0
A_021104_95	0	0	0	0	0	0	0	0	0	0	1	0	0	1	1	1	1	1	1	0	0	0	0	0
A_021106_94	0	0	1	0	1	0	0	0	1	0	1	0	0	1	1	1	1	1	1	0	0	0	0	0
A_021106_96	0	0	1	0	1	0	0	0	1	0	1	0	0	1	1	1	1	1	1	0	0	0	0	0
A_021209_93	0	0	1	0	1	0	0	0	1	0	1	0	0	1	1	1	1	1	1	0	0	0	0	0
A_021210_92	0	0	1	0	1	0	0	0	1	0	1	0	0	1	1	1	1	1	1	0	0	0	0	0
A_021211_91	0	0	1	0	1	0	0	0	1	0	1	0	0	1	1	1	1	1	1	0	0	0	0	0
A_030114_86	0	0	1	0	1	0	0	0	1	0	1	0	0	1	1	1	1	1	1	0	0	0	0	0
A_030114_87	0	0	0	0	0	0	0	0	0	0	1	0	0	1	1	1	1	1	1	0	0	0	0	0
A_030115_79	0	0	0	0	1	0	0	0	0	0	1	0	0	1	1	1	1	1	1	0	0	0	0	0
A_030217_75	0	0	0	0	0	0	0	0	0	0	1	0	0	1	1	1	1	1	1	0	0	0	0	0
A_030219_76	0	0	1	0	0	0	0	0	1	0	1	0	0	1	1	1	1	1	1	0	0	0	0	0
A_030220_72	0	0	1	0	1	0	0	0	1	0	1	0	0	1	1	1	1	1	1	0	0	0	0	0
Strain	aac(6')-aph(2'')	aac(6')-Im	ant(6)-Ia	aph(2'')-Ib	aph(3')-III	cat(pC233)	dfrD	dfrG	erm(B)	lnu(B)	msr(C)	tet(L)	tet(M)	VanA-A	VanH-A	VanR-A	VanR-Pt2	VanS-A	VanX-A	VanH-B	VanS-B	VanR-B	VanY-B	VanA-B
			streptomycin		kanamycin/neomycin/paromycin/amikacin/gentamicin B				erythromycin
